## Supplemental data 1 for "Relatedness of *Gardnerella* prophages and their endolysins"

### Sheet: cluster 2 95%
annotation	count
portal protein	92
unanotated protein	1

### Sheet: cluster 3 100%
annotation	count
unanotated protein	132
DNA binding protein	31
excisionase and transcriptional regulator	32
HNH endonuclease	32
terminase large subunit	32
single strand DNA binding protein	32

### Sheet: cluster 3 95%
annotation	count
unanotated protein	181
DNA binding protein	31
excisionase and transcriptional regulator	32
HNH endonuclease	32
terminase large subunit	32
single strand DNA binding protein	32
tail length tape measure protein	32
tail terminator	31
portal protein	31
major tail protein	31
major head protein	31
head-tail adapter Ad1	31
head closure Hc1	31
excisionase and transcriptional regulator	31
head maturation protease	31
head scaffolding protein	31
neck protein	30
tail assembly chaperone	14

### Sheet: cluster 4 100%
annotation	count
minor head protein	7
virion structural protein	4
minor tail protein	3
tail protein	1
